# Meeting Measurement Precision Requirements for Effective Engineering of Genetic Regulatory Networks

**DOI:** 10.1101/2021.10.10.460840

**Authors:** Jacob Beal, Brian Teague, John T. Sexton, Sebastian Castillo-Hair, Nicholas A. DeLateur, Meher Samineni, Jeffery J. Tabor, Ron Weiss, the Calibrated Flow Cytometry Study Consortium

## Abstract

Reliable, predictable engineering of cellular behavior is one of the key goals of synthetic biology. As the field matures, biological engineers will become increasingly reliant on computer models that allow for the rapid exploration of design space prior to the more costly construction and characterization of candidate designs. The efficacy of such models, however, depends on the accuracy of their predictions, the precision of the measurements used to parameterize the models, and the tolerance of biological devices for imperfections in modeling and measurement. To better understand this relationship, we have derived an *Engineering Error Inequality* that provides a quantitative mathematical bound on the relationship between predictability of results, model accuracy, measurement precision, and device characteristics. We apply this relation to estimate measurement precision requirements for engineering genetic regulatory networks given current model and device characteristics, recommending a target standard deviation of 1.5-fold. We then compare these requirements with the results of an interlaboratory study to validate that these requirements can be met via flow cytometry with matched instrument channels and an independent calibrant. Based on these results, we recommend a set of best practices for quality control of flow cytometry data and discuss how these might be extended to other measurement modalities and applied to support further development of genetic regulatory network engineering.
