## Supplementary material for "Meeting Measurement Precision Requirements for Effective Engineering of Genetic Regulatory Networks": S3: Participating Instruments and Channels

### Sheet: instruments
Instrument UID	Manufacturer	Model	Flow Rate(s) (uL/min)
N001	BD		30, 60, 90, 120
N002	BD	FACScan	12, 60
N003	BD	FACSCanto II
N004	Thermo Fisher	Attune NxT	12.5, 25, 100, 200, 500
N006	Sony Biotechnology	ec800	0-200
N007	BD	Accuri C6 Plus	14, 35, 66
N009	BD	Accuri C6 Plus	14, 35, 66
N010	BD	LSR II	12, 35, 60
N011	BD	LSRFortessa
N012	BD	LSR II
N013	BD	LSR II
N014	Life Technologies	Attune NxT	12.5, 25, 100, 200, 500, 1000
N015	BD	LSRFortessa	12, 35, 60
N017	BD	Fortessa
N018	BD	Fortessa X-20
N019	BD	Celesta
N020	BD	Accuri C6
N021	BD	LSRFortessa	HTS: 1ul/sec
N022	BD	Accuri C6	14, 35, 66
N023	BD	LSR II
N024	BD	Aria
N025	Life Technologies	Attune NxT	12.5, 25, 100, 200, 500, 1000
N026	Thermo Fisher	Attune NxT
Note: Life Technologies was acquired by Thermo Fischer, thus the same instrument is provided by two different manufacturers

### Sheet: channels
Instrument ID	Excitation Source			Emission Optics
	Label	Wavelength (nm)	Power (mW)	Label / Intended Dye	FCS File Parameter Number (Channel Number)	PMT Position	Shortpass Mirror Boundary (nm)	Longpass Mirror Boundary (nm)	Filter (nm; "center/width")
N001	Violet	405		AmCyan	10	A	-	505	525/50
N001	Violet	405		Pacific Blue	7	B	-	-	450/50
N001	Blue	488		PerCP-Cy5-5	22	A	-	685	710/50
N001	Blue	488		FSC	1	B	-	-	488/10
N001	Blue	488		SSC	4	B	-	-	488/10
N001	Blue	488		FITC	19	C	-	505	530/30
N001	Yellow/Green	561		PE-Texas Red	16	A	-	600	610/20
N001	Yellow/Green	561		PE	13	B	-	-	582/15
N002	Blue	488	30	FSC	2	-	-	-	-
N002	Blue	488	30	SSC	3	-	560	-
N002	Blue	488	30	FL1: FITC	4	-	560	-	510/21
N002	Blue	488	30	FL2: PE	5	-	560	640	585/42
N002	Yellow/Green	561		FL3: PerCP	6	-	560	640	650 LP
N003	Yellow/Green	488		PerCP-Cy5.5 or PerCP		A	-	630	705/70
N003	Blue	488		PE/PI		B	-	630, 550	575/26
N003	Blue	488		Alexa Fluor 488		C	-	630, 550, 505	525/50
N003	Blue	488		SSC		D	-	630, 550, 505	488/10 and pinhole
N003				FSC
N003	Red	633		Alexa Fluor 700		A	-	710	730/45
N003	Red	633		APC		B	-	710	670/50
N003				Qdot 605		A	-	575	605/40
N003				Pacific Orange		B	-	575, 535	545/50
N003				AmCyan		C	-	575, 535	450/50
N004	Violet	405	50	VL1	14			495	440/50
N004	Violet	405	50	VL2	13			555	512/25
N004	Violet	405	50	VL3	12			650	603/48
N004	Violet	405	50	VL4	11			-	710/50
N004	Blue	488	50	FSC	2			-
N004	Blue	488	50	SSC	3			495	488/10+OD2
N004	Blue	488	50	BL1	4			555	530/30
N004	Blue	488	50	BL2	5			650	590/40
N004	Blue	488	50	BL3	6			-	695/40
N004	Yellow/Green	561	50	YL1	10			600	585/16
N004	Yellow/Green	561	50	YL2	9			650	620/15
N004	Yellow/Green	561	50	YL3	8			740	695/40
N004	Yellow/Green	561	50	YL4	7			-	780/60
N006	Blue	488		FSC
N006	Blue	488		SSC
N006	Blue	488		FL2-Lin			560	525	525/50
N006	Yellow/Green	561		FL4-Lin			625	560	595/50
N006	Red	642		APC; APC-A700
N006	Yellow/Green	561		PE; PE-Cy7
N007				FSC	1
N007				SSC	2
N007	Blue	488	20	FL1: FITC	3				533/30
N007	Blue	488	20	FL2: PE	4				585/40
N007	Blue	488	20	FL3: PerCP	5				670 LP
N007	Red	640	14.7	FL4: APC	6				675/25
N009	Blue	473	75	FSC	1
N009	Blue	473	75	SSC	2
N009	Blue	473	75	FL1: FITC	3
N009	Blue	473	75	FL2: PE	4
N009	Blue	473	75	FL3: PerCP	5
N009	Yellow/Green	552	20	FL4: APC	6
N010	Blue	488	20	PerCP, PerCP-Cy5-5	13	A	-	635	685/35
N010	Blue	488	20	Alexa Fluor 488, FITC, GFP	10	B	-	635, 505	530/30
N010	Blue	488	20	SSC	4	C	-	635, 505	488/10
N010	Blue	488	20	FSC	1, 7?	D	-	?	487/10
N010	Violet	405	25	AmCyan	19	A	-	505	525/50
N010	Violet	405	25	CFP, DAPI, Pacific Blue	16	B	-	505	450/50
N010	Red	633	17	APC-Cy7, APC-H7	25	A	-	735	780/60
N010	Red	633	17	APC, Alexa 647, Cy5	22	B	-	735	660/20
N010	Yellow/Green	561		PE-Cy7	37	A	-	735	780/60
N010	Yellow/Green	561		PE-Cy5	34	B	-	735, 685	710/50
N010	Yellow/Green	561		PE-Texas Red, Cy3, mCherry	31	C	-	735, 685, 600	610/20
N010	Yellow/Green	561		PE	28	D	-	735, 685, 600	582/15
N011	Blue	488		FSC	2				488
N011	Blue	488		SSC	3				488/10
N011	Blue	488		FITC	4				530/30
N011	YelGreen	561		PE-Texas-Red	5				610/20
N011	Violet	405		Pacific Blue	6				450/50
N012				FSC	1
N012	Blue	488		PE-Cy7		A	-	735	780/60
N012	Blue	488		CyChrome, PerCP, PerCP-Cy5-5, PE-Texas Red		B	-	735, 685	695/40
N012	Blue	488		DsRed, PE, PI	9	C	-	735, 685, 556	575/26
N012	Blue	488		Alexa Fluor 488, FITC, GFP	7	D	-	735, 685, 556, 505	530/30
N012	Blue	488		SSC	4	E	-	735, 685, 556, 505	488/10
N012	Red	633		APC-Cy7		A	-	735	780/60
N012	Red	633		APC		B	-	735	660/20
N012	UV	355	20	Indo-1 (Blue)		A	-	505	530/30
N012	UV	355	20	Alexa Fluor 350, DAPI, Indo-1 (Violet)		B	-	505	450/50
N013				FSC	1
N013	UV	355		BUV737		A		690	740/35
N013	UV	355		BUV395		B		690	379/20
N013	Violet	405		BV786		A		750	780/60
N013	Violet	405		BV711		B		750, 690	710/50
N013	Violet	405		BV650		C		750, 690, 635	670/30
N013	Violet	405		Qdot 605, eFluor 605NC, BV605		D		750, 690, 635, 600	610/20
N013	Violet	405		AmCyan, V500, BFP, CFP		E		750, 690, 635, 600, 505	525/50
N013	Violet	405		AF405, DAPI, PacBlue, Hoechst, Cerulean		F		750, 690, 635, 600, 505	450/50
N013	Blue	488		PE-Cy7		A		755	780/60
N013	Blue	488		PerCP-Cy5.5		B		755, 690	710/50
N013	Blue	488		PerCP		C		755, 690, 675	685/35
N013	Blue	488		PE-Texas Red, PI, RFP, dsRed	5	D		755, 690, 675, 595	610/20
N013	Blue	488		PE		E		755, 690, 675, 595, 550	575/26
N013	Blue	488		FITC, Alexa Fluor 488, GFP, YFP, Venus	4	F		755, 690, 675, 595, 550, 505	525/50
N013	Blue	488		SSC	2	G		755, 690, 675, 595, 550, 505	488/10
N013		594		APC-Cy7		A		735	780/60
N013		594		APC, AF647		B		735, 640	660/20
N013		594		mCherry		C		735, 640	630/22
N014	Violet	405	50	VL1	18			495	440/50
N014	Violet	405	50	VL2	17			555	512/25
N014	Violet	405	50	VL3	16			650	603/48
N014	Violet	405	50	VL4	15			-	710/50
N014	Blue	488	50	FSC	3			-
N014	Blue	488	50	SSC	4			495	488/10+OD2
N014	Blue	488	50	BL1	5			555	530/30
N014	Blue	488	50	BL2	6			650	590/40
N014	Blue	488	50	BL3	7			-	695/40
N014	Yellow/Green	561	50	YL1	11			600	585/16
N014	Yellow/Green	561	50	YL2	10			650	620/15
N014	Yellow/Green	561	50	YL3	9			740	695/40
N014	Yellow/Green	561	50	YL4	8			-	780/60
N014	Red	637	100	RL1	12			690	670/14
N014	Red	637	100	RL2	13			740	720/30
N014	Red	637	100	RL3	14				780/60
N015	Blue	488	100	FSC	1
N015	Blue	488	100	PerCP	10	A		685	710/50
N015	Blue	488	100	FITC	7	B		505	525/50
N015	Blue	488	100	SSC	4	C		-	488/10
N015	Yellow/Green	561	50	PE-Cy7	55	A		750	780/60
N015	Yellow/Green	561	50	PE-Cy5-5	52	B		685	710/50
N015	Yellow/Green	561	50	PE-Cy5	49	C		640	670/30
N015	Yellow/Green	561	50	PE-Texas Red	46	D		600	610/20
N015	Yellow/Green	561	50	DSRed	43	E		-	585/15
N015	Red	641	40	APC-Cy7	34	A		750	780/60
N015	Red	641	40	Alexa Fluor 700	31	B		690	730/45
N015	Red	641	40	APC	28	C		-	670/30
N015	Violet	406	100	BV786	25	A		750	780/60
N015	Violet	406	100	Qdot 655	22	B		630	670/30
N015	Violet	406	100	Qdot 585	19	C		595	610/20
N015	Violet	406	100	CFP	16	D		505	525/50
N015	Violet	406	100	Alexa Fluor 405	13	E		-	450/50
N015	UV	355	65	Alexa Flour 430	40	A		635	652 LP
N015	UV	355	65	Alexa Fluor 350	37	B		-	450/50
N017				FSC
N017	Red	640	40	APC-Cy7, APC-H7		A	-	750	780/60
N017	Red	640	40	Alexa Fluor 700, APC-Alexa 700, APC-R700		B	-	750, 710	730/45
N017	Red	640	40	Alexa Fluor 647, Alexa Fluor 680, APC, Sytox Red		C	-	750, 710	670/14
N017	UV	355	20	Indo-1 (Blue), BUV737		A	-	685	730/45
N017	UV	355	20	Alexa Fluor 350, DAPI, Hoechst Blue, Indo-1 (Violet), BUV396		B	-	685	450/20
N017	Blue	488	50	7-AAD, PerCP, PerCP-Cy5-5		A	-	685	710/50
N017	Blue	488	50	Alexa Fluor 488, FITC, GFP, Sytox Green		B	-	685, 505	530/30
N017	Blue	488	50	SSC		C	-	685, 505	488/10
N017	Violet	405	50	BV786, Qdot 800		A	-	750	780/60
N017	Violet	405	50	BV711, Qdot 700		B	-	750, 690	695/40
N017	Violet	405	50	BV650, Qdot 655		C	-	750, 690, 635	670/30
N017	Violet	405	50	BV605, Pacific Orange, Qdot 605		D	-	750, 690, 635, 595	605/12
N017	Violet	405	50	AmCyan, BV510, Live Dead Fixable Aqua		E	-	750, 690, 635, 595, 475	525/50
N017	Violet	405	50	Alexa Fluor 405, BV421, Pacific Blue, Sytox Blue		F	-	750, 690, 635, 595, 475	450/50
N017	Yellow/Green	561		PE-Cy7		A	-	750	780/60
N017	Yellow/Green	561		PE-Alexa 700, PE-Cy5-5		B	-	750, 685	710/50
N017	Yellow/Green	561		PE-Cy5		C	-	750, 685, 635	660/20
N017	Yellow/Green	561		PE-Alexa 610, PE-CF594, PE-Texas Red, Live Dead Fixable Red, mCherry, tdTomato		D	-	750, 685, 635, 600	610/20
N017	Yellow/Green	561		DsRed, PE, PI		E	-	750, 685, 635, 600	582/15
N018				FSC
N018	Blue	488	50	7-AAD, PerCP, PerCP-Cy5-5		A	-	685	710/50
N018	Blue	488	50	Alexa Fluor 488, FITC, GFP, Sytox Green		B	-	685, 505	530/30
N018	Blue	488	50	SSC		C	-	685, 505	488/10
N018	Violet	405	100	BV786, Qdot 800		A	-	750	780/60
N018	Violet	405	100	BV711, Qdot 700		B	-	750, 685	710/50
N018	Violet	405	100	BV650, Qdot 655		C	-	750, 685, 635	670/30
N018	Violet	405	100	BV605, Pacific Orange, Qdot 605		D	-	750, 685, 635, 595	610/20
N018	Violet	405	100	AmCyan, BV510, LIVE/DEAD Fixable Aqua		E	-	750, 685, 635, 595, 495	525/50
N018	Violet	405	100	Alexa Fluor 405, BV421, Pacific Blue, Sytox Blue		F	-	750, 685, 635, 595, 495, 420	450/50
N018	UV	355	15	BUV737		A	-	690	740/35
N018	UV	355	15	Hoechst Blue, BUV396		B	-	690, 410	450/50
N018	Red	640	100	APC-Cy7, APC-H7		A	-	750	780/60
N018	Red	640	100	Alexa Fluor 700, APC-Alexa 700, APC-R700		B	-	750, 710	730/45
N018	Red	640	100	Alexa Fluor 647, Alexa Fluor 680, APC, Sytox Red		C	-	750, 710, 665	670/30
N018	Yellow/Green	561	50	PE-Cy7		A	-	750	780/60
N018	Yellow/Green	561	50	PE-Alexa 700, PE-Cy5.5		B	-	750, 695	710/50
N018	Yellow/Green	561	50	PE-Cy5		C	-	750, 695, 635	670/30
N018	Yellow/Green	561	50	PE-Alexa 610, PE-CF594, PE-Texas Red, LIVE/DEAD Fixable Red, mCherry, tdTomato		D	-	750, 695, 635, 595	610/20
N018	Yellow/Green	561	50	DsRed, PE, PI		E	-	750, 695, 635, 595, 580	586/15
N019				FSC
N019	Violet	405	50	BV786, Qdot 800		A		750	780/60
N019	Violet	405	50	BV711, Qdot 700		B		750, 690	710/50
N019	Violet	405	50	BV650, Qdot 655		C		750, 690, 655	670/30
N019	Violet	405	50	BV605, Pacific Orange, Qdot 605		D		750, 690, 655, 595	610/20
N019	Violet	405	50	BV510, V500, Alexa Fluor 430, AmCyan, CFP, Live Dead Fixable Aqua		E		750, 690, 655, 595, 505	525/50
N019	Violet	405	50	BV421, Pacific Blue, V450, Alexa Fluor 405, Calcien Blue, eFluor450, Sytox Blue		F		750, 690, 655, 595, 505	450/40
N019	Blue	488	20	7-AAD, PerCP-Cy5-5, PerCP-Cy5		A		670	695/40
N019	Blue	488	20	Alexa Fluor 488, FITC, BB515, Calcien Green, GFP, Sytox Green		B		670, 505	530/30
N019	Blue	488	20	SSC		C		670, 505	488/10
N019	Yellow/Green	561	50	PE-Cy7		A		750	780/60
N019	Yellow/Green	561	50	PE-Cy5		B		750, 635	670/30
N019	Yellow/Green	561	50	PE-CF594, PE-Texas Red, PI, Alexa Fluor 594, Alexa Fluor 610, Live Dead Fixable Red, mCherry, mKate, PE-Alexa 610, tdTomato		C		750, 635, 600	610/20
N019	Yellow/Green	561	50	PE, Alexa Fluor 555, DS Red		D		750, 635, 600	586/15
N020				FSC
N020				SSC
N020	Blue	488		FL1: FITC/GFP					530/30
N020	Blue	488		FL2: PE/PI					585/40
N020	Blue	488		FL3: PerCP-Cy5, PE-Cy5, PE-Cy7					670 LP
N020	Red	640		FL4: APC					675/30
N021				FSC	2
N021	Red	640		APC-Cy7, APC-H7	14	A	-	750	780/60
N021	Red	640		Alexa Fluor 700, APC-Alexa 700, APC-R700	9	B	-	750, 685	735/40
N021	Red	640		Alexa Fluor 647, Alexa Fluor 680, APC, Sytox Red		C	-	750, 685	670/30
N021	Blue	488		7-AAD, PerCP, PerCP-Cy5-5	15	A	-	685	710/50
N021	Blue	488		Alexa Fluor 488, FITC, GFP, Sytox Green	12	B	-	685, 505	530/30
N021	Blue	488		SSC	5	C	-	685, 505	488/10
N021	Violet	405		BV786, Qdot 800		A	-	750	780/60
N021	Violet	405		BV711, Qdot 700		B	-	750, 695	710/50
N021	Violet	405		BV650, Qdot 655	13	C	-	750, 695, 635	670/14
N021	Violet	405		BV605, Pacific Orange, Qdot 605		D	-	750, 695, 635, 595	610/20
N021	Violet	405		AmCyan, BV510, Live Dead Fixable Aqua		E	-	750, 695, 635, 595, 505	525/50
N021	Violet	405		Alexa Fluor 405, BV421, Pacific Blue, Sytox Blue	10	F	-	750, 695, 635, 595, 505	450/50
N021	Yellow/Green	561		PE-Cy7	11	A	-	750	780/60
N021	Yellow/Green	561		PE-Alexa 700, PE-Cy5-5		B	-	750, 685	710/50
N021	Yellow/Green	561		PE-Cy5		C	-	750, 685, 635	670/30
N021	Yellow/Green	561		PE-Alexa 610, PE-CF594, PE-Texas Red, Live Dead Fixable Red, mCherry, tdTomato		D	-	750, 685, 635, 595	610/20
N021	Yellow/Green	561		DsRed, PE		E	-	750, 685, 635, 595	586/15
N022	Blue	488		FSC
N022	Blue	488		SSC
N022	Blue	488		FL1					530/30
N022	Blue	488		FL2					585/40
N022	Blue	488		FL3					670 LP
N022	Red	640		FL4					675/25
N023	Blue	488		FSC
N023	Blue	488		SSC		E		735, 685, 550, 505	488/10
N023	Blue	488				D		735, 685, 550, 505	530/30
N023	Blue	488				C		735, 685, 550	575/26
N023	Blue	488				B		735, 685	695/40
N023	Blue	488				A		735	780/60
N023	Violet	405				A		505	525/50
N023	Violet	405				B		505	450/50
N023	Red	633				A		735	780/60
N023	Red	633				B		735	660/20
N024	Blue	488		FSC
N024	Blue	488		SSC		F		735, 655, 595, 556, 502	488/10
N024	Blue	488				E		735, 655, 595, 556, 502	530/30
N024	Blue	488				D		735, 655, 595, 556	576/26
N024	Blue	488				C		735, 655, 595	610/20
N024	Blue	488				B		735, 655	695/40
N024	Blue	488				A		735	780/60
N024	Yellow/Green	561				D		735, 630, 600	582/15
N024	Yellow/Green	561				C		735, 630, 600	610/20
N024	Yellow/Green	561				B		735, 630	670/14
N024	Yellow/Green	561				A		735	780/60
N024	Red	635				B		735	660/20
N024	Red	635				A		735	780/60
N024	Violet	405				B		502	450/40
N024	Violet	405				A		502	530/30
N025	Violet	405		VL1: Alexa Fluor 405					440/50
N025	Violet	405		VL1: Pacific Blue					440/50
N025	Violet	405		VL2: Pacific Green					512/25
N025	Violet	405		VL3: Pacific Orange					603/48
N025	Violet	405		VL3: Qdot 605					603/48
N025	Violet	405		VL4: Qdot 705					710/50
N025	Blue	488		FSC
N025	Blue	488		SSC
N025	Blue	488		BL1: Alexa Fluor 488					530/30
N025	Blue	488		BL1: FITC					530/30
N025	Blue	488		BL2: PE					590/40
N025	Blue	488		BL2: PE-Alexa Fluor 610					590/40
N025	Blue	488		BL2: PE-Texas Red					590/40
N025	Blue	488		BL3: PE-Alexa Fluor 700					695/40
N025	Blue	488		BL3: PE-Cy 5.5					695/40
N025	Blue	488		BL3: PerCP					695/40
N025	Blue	488		BL3: PerCP-Cy 5.5					695/40
N025	Blue	488		BL3: Qdot 705					695/40
N025	Blue	488		BL3: TRI-COLOR					695/40
N025	Blue	488		BL4: PE-Cy 7					780/60
N025	Yellow	561		YL1: PE					585/16
N025	Yellow	561		YL2: PE-Alexa Fluor 610					620/15
N025	Yellow	561		YL2: PE-Texas Red					620/15
N025	Yellow	561		YL3: PE-Alexa Fluor 700					695/40
N025	Yellow	561		YL3: PE-Cy 5.5					695/40
N025	Yellow	561		YL3: Qdot 705					695/40
N025	Yellow	561		YL3: TRI-COLOR					695/40
N025	Yellow	561		YL4: PE-Cy 7					780/60
N025	Red	638		RL1: Alexa Fluor 647					670/14
N025	Red	638		RL1: APC					670/14
N025	Red	638		RL1: Qdot 655					670/14
N025	Red	638		RL2: Alexa Fluor 680					720/30
N025	Red	638		RL2: Alexa Fluor 700					720/30
N025	Red	638		RL2: APC-Alexa Fluor 700					720/30
N025	Red	638		RL2: Qdot 705					720/30
N025	Red	638		RL3: APC-Alexa Fluor 750					780/60
N025	Red	638		RL3: APC- Cy 7					780/60
N026	Blue	488	50	FSC	2
N026	Blue	488	50	SSC	3			495	488/10+OD2
N026	Blue	488	50	BL1: FITC	4			555	530/30
N026	Blue	488	50	BL2	5			650	590/40
N026	Blue	488	50	BL3: PerCP-Cy5.5	6				695/40
N026	Yellow/Green	561	50	YL1	10			600	585/16
N026	Yellow/Green	561	50	YL2: PE-Texas Red	9			650	620/15
N026	Yellow/Green	561	50	YL3: PE-Cy5.5	8			740	695/40
N026	Yellow/Green	561	50	YL4: PE-Cy7	7				780/60
